# Systemic Tissue and Cellular Disruption from SARS-CoV-2 Infection revealed in COVID-19 Autopsies and Spatial Omics Tissue Maps

**DOI:** 10.1101/2021.03.08.434433

**Authors:** Jiwoon Park, Jonathan Foox, Tyler Hether, David Danko, Sarah Warren, Youngmi Kim, Jason Reeves, Daniel J. Butler, Christopher Mozsary, Joel Rosiene, Alon Shaiber, Ebrahim Afshinnekoo, Matthew MacKay, Yaron Bram, Vasuretha Chandar, Heather Geiger, Arryn Craney, Priya Velu, Ari M. Melnick, Iman Hajirasouliha, Afshin Beheshti, Deanne Taylor, Amanda Saravia-Butler, Urminder Singh, Eve Syrkin Wurtele, Jonathan Schisler, Samantha Fennessey, André Corvelo, Michael C. Zody, Soren Germer, Steven Salvatore, Shawn Levy, Shixiu Wu, Nicholas Tatonetti, Sagi Shapira, Mirella Salvatore, Massimo Loda, Lars F. Westblade, Melissa Cushing, Hanna Rennert, Alison J. Kriegel, Olivier Elemento, Marcin Imielinski, Alain C. Borczuk, Cem Meydan, Robert E. Schwartz, Christopher E. Mason

## Abstract

The Severe Acute Respiratory Syndrome Coronavirus 2 (SARS-CoV-2) virus has infected over 115 million people and caused over 2.5 million deaths worldwide. Yet, the molecular mechanisms underlying the clinical manifestations of COVID-19, as well as what distinguishes them from common seasonal influenza virus and other lung injury states such as Acute Respiratory Distress Syndrome (ARDS), remains poorly understood. To address these challenges, we combined transcriptional profiling of 646 clinical nasopharyngeal swabs and 39 patient autopsy tissues, matched with spatial protein and expression profiling (GeoMx) across 357 tissue sections. These results define both body-wide and tissue-specific (heart, liver, lung, kidney, and lymph nodes) damage wrought by the SARS-CoV-2 infection, evident as a function of varying viral load (high vs. low) during the course of infection and specific, transcriptional dysregulation in splicing isoforms, T cell receptor expression, and cellular expression states. In particular, cardiac and lung tissues revealed the largest degree of splicing isoform switching and cell expression state loss. Overall, these findings reveal a systemic disruption of cellular and transcriptional pathways from COVID-19 across all tissues, which can inform subsequent studies to combat the mortality of COVID-19, as well to better understand the molecular dynamics of lethal SARS-CoV-2 infection and other viruses.
