## Supplemental Table 3 for "Systemic Tissue and Cellular Disruption from SARS-CoV-2 Infection revealed in COVID-19 Autopsies and Spatial Omics Tissue Maps"

### Sheet: Sheet1
Tissue Type	HLA Target	R-Squared (Adjusted)	P-Value (F statistic)
All COVID Samples	Known Target	0.5358	0.009721
All COVID Samples	No Known Target	0.6556	0.0002734
All Control Samples	Known Target	0.8885	2.746e-05
All Control Samples	No Known Target	0.7343	5.529e-05
COVID Heart Samples	Known Target	0.2564	0.1142
COVID Heart Samples	No Known Target	-0.1067	0.7252
COVID Kidney Samples	Known Target	0.5245	0.01077
COVID Kidney Samples	No Known Target	0.7501	0.0001656
COVID Liver Samples	Known Target	0.8603	6.846e-05
COVID Liver Samples	No Known Target	0.1748	0.08653
COVID Lung Samples	Known Target	0.1535	0.1434
COVID Lung Samples	No Known Target	0.4365	0.01153
COVID LN Samples	Known Target	0.6479	0.003036
COVID LN Samples	No Known Target	0.7924	1.223e-05
